# Lung Disease Network Reveals the Impact of Comorbidity on SARS-CoV-2 infection

**DOI:** 10.1101/2020.05.13.092577

**Authors:** Asim Bikas Das

## Abstract

Higher mortality of COVID19 patients with comorbidity is the formidable challenge faced by the health care system. In response to the present crisis, understanding the molecular basis of comorbidity is essential to accelerate the development of potential drugs. To address this, we have measured the genetic association between COVID19 and various lung disorders and observed a remarkable resemblance. 141 lung disorders directly or indirectly linked to COVID19 result in a high-density disease-disease association network that shows a small-world property. The clustering of many lung diseases with COVID19 demonstrates a greater complexity and severity of SARS-CoV-2 infection. Furthermore, our results show that the functional protein-protein interaction modules involved RNA and protein metabolism, substantially hijacked by SARS-CoV-2, are connected to several lung disorders. Therefore we recommend targeting the components of these modules to inhibit the viral growth and improve the clinical conditions in comorbidity.
