## Supplementary Table 4,5 and 6 for "Lung Disease Network Reveals the Impact of Comorbidity on SARS-CoV-2 infection"

### Sheet: SuppTable4&5
	Supplementary Table 4: Comparison of different community detection algorithms applied to SARS-CoV2 target network (STN)
	Algorithm	Modularity score	Number of community	Maximum and minimum size of the community
	Fast-greedy	0.535448	18	Max. Size: 792
				Min. Size: 13
	Walktrap	0.476271	129	Max. Size: 1050
				Min. Size: 1
	Louvain	0.53261	23	Max. Size: 530
				Min. Size: 35
	Leading eigenvector	0.406691	19	Max. Size: 1287
				Min. Size: 1
	Spinglass (total of 10 iterations was done with the different seed value)
	iteration1	0.560974	21	Max. Size: 543 Min. Size: 27
	iteration2	0.558778	23	Max.size: 556
				Min.size: 4
	iteration3	0.559763	23	Max.size: 555 Min.size: 5
	iteration4	0.559971	23	Max.size: 570 Min.size: 13
	iteration5	0.560458	22	Max.size: 537 Min.size: 13
	iteration6	0.559142	21	Max.size: 567 Min.size: 16
	iteration7	0.559371	21	Max.size: 579 Min.size: 4
	iteration8	0.559485	21	Max.size: 536 Min.size: 13
	iteration9*	0.560382	21	Max.size: 553 Min.size: 42
	iteration10	0.559894	23	Max.size: 598 Min.size: 5
	* communities generated in iteration 9 were selected for functional protein module detection as detected modules are not too small or too large compared to the original network
	Supplementary Table 5 : Protein modules generated using Spinglass algorithem (iteration 9)
	Module	Number of	Number of	Number of	Median values of GO (Biological Process)
		Node	edge	SARS-CoV-2 target	semantic similarity score
	1	492	1345	63	0.246
	2	345	479	50	0.226
	3	320	500	28	0.214
	4	226	300	23	0.237
	5	357	460	37	0.188
	6	378	495	16	0.21
	7	220	325	15	0.23
	8	312	486	13	0.228
	9	379	471	11	0.279
	10	88	111	11	0.26
	11	304	450	8	0.267
	12	212	229	8	0.217
	13	45	50	7	0.222
	14	289	325	6	0.249
	15	140	157	5	0.322
	16	95	138	5	0.236
	17	83	90	5	0.247
	18	57	56	4	0.329
	19	42	41	3	0.222
	20	553	552	2	0.2
	21	107	106	2	0.214

### Sheet: SuppTable6
Supplementary Table 6: Disease association with functional protein modules
	Module1				Module2				Module3				Module4
S. No.	Disease	Dgree(Number of		S. No.	Disease	Dgree(Number of		S. No.	Disease	Dgree(Number of		S. No.	Disease	Dgree(Number of
		genes connected)				genes connected)				genes connected)				genes connected)
1	Ventricular septal defect	12		1	Respiratory insufficiency	18		1	Respiratory insufficiency	12		1	Congestive heart failure	10
2	Respiratory insufficiency	10		2	Congestive heart failure	10		2	Congestive heart failure	8		2	Ventricular septal defect	7
3	Pneumonia	6		3	Ventricular septal defect	10		3	Pulmonary hypertension	6		3	Mitral regurgitation	5
4	Respiratory distress	6		4	Respiratory insufficiency due to muscle weakness	9		4	Ventricular septal defect	6		4	Neoplasm of the lung	5
5	COVID19	5		5	Hypothyroidism	8		5	Mitral regurgitation	5		5	Pulmonary artery hypoplasia	5
6	Hypothyroidism	5		6	Pulmonary hypertension	8		6	Pulmonary infiltrates	5		6	Hypothyroidism	4
7	Neonatal respiratory distress	5		7	Asthma	7		7	Respiratory distress	4		7	Respiratory insufficiency due to muscle weakness	4
8	Neoplasm of the lung	5		8	Pneumonia	7		8	Respiratory failure	4		8	Abnormal lung lobation	3
9	Apnea	4		9	Pulmonary hypoplasia	6		9	Respiratory insufficiency due to muscle weakness	4		9	Apnea	3
10	Dyskinesia	4		10	Respiratory failure	6		10	Restrictive lung disease	4		10	Nephrotic syndrome	3
11	Emphysema	4		11	Aplasia/Hypoplasia of the lungs	5		11	Apnea	3		11	COVID19	2
12	Pulmonary fibrosis	4		12	COVID19	5		12	Chronic obstructive pulmonary disease	3		12	Pneumonia	2
13	Pulmonary hypertension	4		13	Mitral regurgitation	5		13	Congenital diaphragmatic hernia	3		13	Pulmonary fibrosis	2
14	Pulmonary hypoplasia	4		14	Nephrotic syndrome	5		14	Dyskinesia	3		14	Pulmonary hypertension	2
15	Recurrent pneumonia	4		15	Apnea	4		15	Nephrotic syndrome	3		15	Respiratory difficulties	2
16	Aspiration	3		16	Chronic lung disease	4		16	Pancreatitis	3		16	Respiratory insufficiency	2
17	Asthma	3		17	Pancreatitis	4		17	Pneumonia	3		17	Alveolar cell carcinoma	1
18	Bronchiectasis	3		18	Pulmonary embolism	4		18	Pulmonary artery hypoplasia	3		18	Aspiration	1
19	Congestive heart failure	3		19	Pulmonary fibrosis	4		19	Aspiration	2		19	Congenital diaphragmatic hernia	1
20	Respiratory insufficiency due to muscle weakness	3		20	Respiratory distress	4		20	Asthma	2		20	Exertional dyspnea	1
21	Tracheomalacia	3		21	Tracheoesophageal fistula	4		21	Atelectasis	2		21	Hyperventilation	1
22	Abnormal lung lobation	2		22	Weak cry	4		22	Bronchiectasis	2		22	Hypoventilation	1
23	Alveolar cell carcinoma	2		23	Chronic obstructive pulmonary disease	3		23	COVID19	2		23	Mesothelioma	1
24	Bell-shaped thorax	2		24	Congenital diaphragmatic hernia	3		24	Exertional dyspnea	2		24	Neonatal respiratory distress	1
25	Bronchomalacia	2		25	Hypoplastic pulmonary veins	3		25	Hemoptysis	2		25	Pituitary hypothyroidism	1
26	Chronic obstructive pulmonary disease	2		26	Neoplasm of the lung	3		26	Hydrops fetalis	2		26	Pulmonary embolism	1
27	Congenital diaphragmatic hernia	2		27	Pulmonic stenosis	3		27	Hypothyroidism	2		27	Pulmonary infiltrates	1
28	Exertional dyspnea	2		28	Recurrent pneumonia	3		28	Interstitial pulmonary disease	2		28	Pulmonic stenosis	1
29	Hyperventilation	2		29	Apneic episodes precipitated by illness, fatigue, stress	2		29	Patent foramen ovale	2		29	Recurrent aspiration pneumonia	1
30	Hypoventilation	2		30	Aspiration	2		30	Pulmonary embolism	2		30	Respiratory failure	1
31	Lung adenocarcinoma	2		31	Dyskinesia	2		31	Pulmonary fibrosis	2		31	Restrictive lung disease	1
32	Mitral regurgitation	2		32	Emphysema	2		32	Pulmonic stenosis	2		32	Weak cry	1
33	Nephrotic syndrome	2		33	Hemoptysis	2		33	Respiratory difficulties	2
34	Recurrent bronchitis	2		34	Hyperthyroidism	2		34	Abnormal respiratory motile cilium morphology	1
35	Respiratory difficulties	2		35	Hyperventilation	2		35	Absent respiratory ciliary axoneme radial spokes	1
36	Respiratory failure	2		36	Interstitial pulmonary disease	2		36	Acute pancreatitis	1
37	Restrictive lung disease	2		37	Neonatal breathing dysregulation	2		37	Bronchiolitis	1
38	Tracheoesophageal fistula	2		38	Neonatal hypoglycemia	2		38	Chronic bronchitis	1
39	Weak cry	2		39	Nocturnal hypoventilation	2		39	Chronic lung disease	1
40	Abnormality of the aryepiglottic fold	1		40	Pulmonary artery hypoplasia	2		40	Hyperthyroidism	1
41	Anomalous tracheal cartilage	1		41	Pulmonary infiltrates	2		41	Hyponatremia	1
42	Chronic bronchitis	1		42	Pulmonary insufficiency	2		42	Hypoplastic pulmonary veins	1
43	Chronic lung disease	1		43	Recurrent bronchiolitis	2		43	Increased pulmonary vascular resistance	1
44	Congenital hypothyroidism	1		44	Restrictive lung disease	2		44	Lung segmentation defects	1
45	Crohn's disease	1		45	Tachypnea	2		45	Mesothelioma	1
46	Hyponatremia	1		46	Tracheal stenosis	2		46	Mitral stenosis	1
47	Intermittent hyperventilation	1		47	Abnormal lung lobation	1		47	Myelofibrosis	1
48	Interstitial pneumonitis	1		48	Acute pancreatitis	1		48	Neonatal respiratory distress	1
49	Mesothelioma	1		49	Agenesis of pulmonary vessels	1		49	Neoplasm of the lung	1
50	Neonatal hypoglycemia	1		50	Alveolar cell carcinoma	1		50	Obstructive lung disease	1
51	Obstructive lung disease	1		51	Atelectasis	1		51	Peripheral pulmonary artery stenosis	1
52	Obstructive sleep apnea	1		52	Bell-shaped thorax	1		52	Pulmonary emphysema	1
53	Patent foramen ovale	1		53	Bilateral lung agenesis	1		53	Recurrent aspiration pneumonia	1
54	Pierre-Robin sequence	1		54	Breathing dysregulation	1		54	Recurrent bronchitis	1
55	Pleural effusion	1		55	Bronchiectasis	1		55	Recurrent pneumonia	1
56	Pneumothorax	1		56	Bronchogenic cyst	1		56	Recurrent sinopulmonary infections	1
57	Pulmonary artery aneurysm	1		57	Bronchomalacia	1		57	Respiratory alkalosis	1
58	Pulmonary artery hypoplasia	1		58	Cor pulmonale	1		58	Respiratory insufficiency due to defective ciliary clearance	1
59	Pulmonary embolism	1		59	Diaphragmatic eventration	1		59	Thoracic hypoplasia	1
60	Pulmonic stenosis	1		60	Hemolytic-uremic syndrome	1		60	Tracheoesophageal fistula	1
61	Recurrent mycobacterial infections	1		61	Low cholesterol esterification rates	1
62	Recurrent sinopulmonary infections	1		62	Lung segmentation defects	1
63	Respiratory tract infection	1		63	Myelofibrosis	1
64	Thoracic hypoplasia	1		64	Obstructive sleep apnea	1
				65	Peripheral pulmonary artery stenosis	1
				66	Pierre-Robin sequence	1
				67	Pulmonary artery atresia	1
				68	Pulmonary edema	1
				69	Recurrent bronchitis	1
				70	Recurrent lower respiratory tract infections	1
				71	Recurrent mycobacterial infections	1
				72	Recurrent sinopulmonary infections	1
				73	Reduced vital capacity	1
				74	Respiratory acidosis	1
				75	Respiratory difficulties	1
				76	Restrictive respiratory insufficiency	1
				77	Systemic lupus erythematosus	1
				78	Unilateral chest hypoplasia	1
				79	Unilateral primary pulmonary dysgenesis	1
